# Biophysical basis of cellular multi-specificity encoded in a model molecular switch

**DOI:** 10.1101/2020.01.04.893909

**Authors:** Tina Perica, Christopher J. P. Mathy, Jiewei Xu, Gwendolyn M. Jang, Yang Zhang, Robyn Kaake, Noah Ollikainen, Hannes Braberg, Danielle L. Swaney, David G. Lambright, Mark J. S. Kelly, Nevan J. Krogan, Tanja Kortemme

## Abstract

Molecular switches are central to signal transduction in protein interaction networks. One switch protein can independently regulate distinct cellular processes, but the molecular mechanisms enabling this functional multi-specificity remain unclear. Here we integrate system-scale cellular and biophysical measurements to study how a paradigm switch, the small GTPase Ran/Gsp1, achieves its functional multi-specificity. We make 55 targeted point mutations to individual interactions of Ran/Gsp1 and show through quantitative, systematic genetic and physical interaction mapping that Ran/Gsp1 interface perturbations have widespread cellular consequences that cluster by biological processes but, unexpectedly, not by the targeted interactions. Instead, the cellular consequences of the interface mutations group by their biophysical effects on kinetic parameters of the GTPase switch cycle, and cycle kinetics are allosterically tuned by distal interface mutations. We propose that the functional multi-specificity of Ran/Gsp1 is encoded by a differential sensitivity of biological processes to different kinetic parameters of the Gsp1 switch cycle, and that Gsp1 partners binding to the sites of distal mutations act as allosteric regulators of the switch. Similar mechanisms may underlie biological regulation by other GTPases and biological switches. Finally, our integrative platform to determine the quantitative consequences of cellular perturbations may help explain the effects of disease mutations targeting central switches.
