## Supplementary File 5 for "Biophysical basis of cellular multi-specificity encoded in a model molecular switch"

### Sheet: Sheet1
Supplementary File 5 Functional gene sets of S. cerevisiae genes that have significant positive Pearson correlations of GI profiles with at least one of the Gsp1 mutants. Gene sets were made manually, based on biological functions of genes described in the SGD database.
Allele in the SGA CellMAP	S. cerevisiae gene name	gene set	Cluster from Fig. 4a (1-7, or expanded dataset, see Methods)
crm1_damp	CRM1	Gsp1 partner	5
cse1-5002	CSE1	Gsp1 partner	3
kap95-e126k	KAP95	Gsp1 partner	5
ntf2-5001	NTF2	Gsp1 partner	5
ntf2-h104y	NTF2	Gsp1 partner	5
rna1-1	RNA1	Gsp1 partner	3
rna1-s116f	RNA1	Gsp1 partner	3
srm1-g282s	SRM1	Gsp1 partner	5
srm1-ts	SRM1	Gsp1 partner	5
srp1-5001	SRP1	Gsp1 partner	3
yrb1-51	YRB1	Gsp1 partner	3
yrb2_damp	YRB2	Gsp1 partner	7
nup60	NUP60	Gsp1 partner	5
asm4	ASM4	nuclear transport of protein and mRNA	5
dbp5-1	DBP5	nuclear transport of protein and mRNA	5
gle1-2	GLE1	nuclear transport of protein and mRNA	5
gle1-4	GLE1	nuclear transport of protein and mRNA	5
gle2	GLE2	nuclear transport of protein and mRNA	5
mex67-ts5	MEX67	nuclear transport of protein and mRNA	5
mog1	MOG1	nuclear transport of protein and mRNA	5
mlp2	MLP2	nuclear transport of protein and mRNA	4
nup100	NUP100	nuclear transport of protein and mRNA	6
nup82-5005	NUP82	nuclear transport of protein and mRNA	expanded dataset
nup84	NUP84	nuclear transport of protein and mRNA	6
nup133	NUP133	nuclear transport of protein and mRNA	5
nup145-r4	NUP145	nuclear transport of protein and mRNA	5
nup157	NUP157	nuclear transport of protein and mRNA	5
nup188	NUP188	nuclear transport of protein and mRNA	5
nup2	NUP2	nuclear transport of protein and mRNA	5
nup42	NUP42	nuclear transport of protein and mRNA	5
nup53	NUP53	nuclear transport of protein and mRNA	5
nup57-5001	NUP57	nuclear transport of protein and mRNA	5
nup57-e17	NUP57	nuclear transport of protein and mRNA	5
nup82-5004	NUP82	nuclear transport of protein and mRNA	5
pom152	POM152	nuclear transport of protein and mRNA	5
pom34	POM34	nuclear transport of protein and mRNA	5
sus1	SUS1	nuclear transport of protein and mRNA	5
thp2	THP2	nuclear transport of protein and mRNA	5
asm4	ASM4	nuclear pore complex	5
nup100	NUP100	nuclear pore complex	6
nup82-5005	NUP82	nuclear pore complex	expanded dataset
nup84	NUP84	nuclear pore complex	6
nup133	NUP133	nuclear pore complex	5
nup145-r4	NUP145	nuclear pore complex	5
nup157	NUP157	nuclear pore complex	5
nup188	NUP188	nuclear pore complex	5
nup2	NUP2	nuclear pore complex	5
nup42	NUP42	nuclear pore complex	5
nup53	NUP53	nuclear pore complex	5
nup57-5001	NUP57	nuclear pore complex	5
nup57-e17	NUP57	nuclear pore complex	5
nup82-5004	NUP82	nuclear pore complex	5
pom152	POM152	nuclear pore complex	5
pom34	POM34	nuclear pore complex	5
bub3	BUB3	kinetochore, spindle assembly checkpoint	1
cbf2-1	CBF2	kinetochore, spindle assembly checkpoint	1
cbf2-2	CBF2	kinetochore, spindle assembly checkpoint	expanded dataset
cdc20-1	CDC20	kinetochore, spindle assembly checkpoint	3
cdc23-1	CDC23	kinetochore, spindle assembly checkpoint	3
cdc27-1	CDC27	kinetochore, spindle assembly checkpoint	expanded dataset
cdc27-2	CDC27	kinetochore, spindle assembly checkpoint	expanded dataset
cdc28-td	CDC28	kinetochore, spindle assembly checkpoint	1
cdc4-2	CDC4	kinetochore, spindle assembly checkpoint	3
cdc4-3	CDC4	kinetochore, spindle assembly checkpoint	3
chl1	CHL1	kinetochore, spindle assembly checkpoint	1
chl4	CHL4	kinetochore, spindle assembly checkpoint	1
cik1	CIK1	kinetochore, spindle assembly checkpoint	3
cks1-38	CKS1	kinetochore, spindle assembly checkpoint	3
cln3	CLN3	kinetochore, spindle assembly checkpoint	3
ctf13-30	CTF13	kinetochore, spindle assembly checkpoint	1
ctf18	CTF18	kinetochore, spindle assembly checkpoint	1
ctf19	CTF19	kinetochore, spindle assembly checkpoint	1
ctf3	CTF3	kinetochore, spindle assembly checkpoint	expanded dataset
ctf4	CTF4	kinetochore, spindle assembly checkpoint	1
ctf8	CTF8	kinetochore, spindle assembly checkpoint	expanded dataset
dam1-1	DAM1	kinetochore, spindle assembly checkpoint	1
dcc1	DCC1	kinetochore, spindle assembly checkpoint	3
dsn1-7	DSN1	kinetochore, spindle assembly checkpoint	1
dsn1-8	DSN1	kinetochore, spindle assembly checkpoint	1
ipl1-2	IPL1	kinetochore, spindle assembly checkpoint	2
irc15	IRC15	kinetochore, spindle assembly checkpoint	1
kar3	KAR3	kinetochore, spindle assembly checkpoint	3
mad1	MAD1	kinetochore, spindle assembly checkpoint	1
mad2	MAD2	kinetochore, spindle assembly checkpoint	1
mcd1-73	MCD1	kinetochore, spindle assembly checkpoint	1
mcm21	MCM21	kinetochore, spindle assembly checkpoint	1
mps1-3796	MPS1	kinetochore, spindle assembly checkpoint	3
mps1-417	MPS1	kinetochore, spindle assembly checkpoint	1
nnf1-77	NNF1	kinetochore, spindle assembly checkpoint	3
nsl1-6	NSL1	kinetochore, spindle assembly checkpoint	1
pds1-128	PDS1	kinetochore, spindle assembly checkpoint	1
scc2-4	SCC2	kinetochore, spindle assembly checkpoint	1
scc4-4	SCC4	kinetochore, spindle assembly checkpoint	1
sli15-3	SLI15	kinetochore, spindle assembly checkpoint	1
smc1-2	SMC1	kinetochore, spindle assembly checkpoint	1
smc1-259	SMC1	kinetochore, spindle assembly checkpoint	1
smc3-1	SMC3	kinetochore, spindle assembly checkpoint	1
smc3-42	SMC3	kinetochore, spindle assembly checkpoint	1
smc4-1	SMC4	kinetochore, spindle assembly checkpoint	expanded dataset
spc25-1	SPC25	kinetochore, spindle assembly checkpoint	expanded dataset
spc105-15	SPC105	kinetochore, spindle assembly checkpoint	1
spc105-4	SPC105	kinetochore, spindle assembly checkpoint	1
spc19-5001	SPC19	kinetochore, spindle assembly checkpoint	1
spc24-9	SPC24	kinetochore, spindle assembly checkpoint	1
tub4-y445d	TUB4	kinetochore, spindle assembly checkpoint	expanded dataset
bub3	BUB3	spindle assembly checkpoint	1
cdc20-1	CDC20	spindle assembly checkpoint	3
chl4	CHL4	spindle assembly checkpoint	1
ctf19	CTF19	spindle assembly checkpoint	1
ctf3	CTF3	spindle assembly checkpoint	expanded dataset
dsn1-7	DSN1	spindle assembly checkpoint	1
dsn1-8	DSN1	spindle assembly checkpoint	1
ipl1-2	IPL1	spindle assembly checkpoint	2
mad1	MAD1	spindle assembly checkpoint	1
mad2	MAD2	spindle assembly checkpoint	1
mcm21	MCM21	spindle assembly checkpoint	1
mps1-3796	MPS1	spindle assembly checkpoint	3
mps1-417	MPS1	spindle assembly checkpoint	1
nnf1-77	NNF1	spindle assembly checkpoint	3
nsl1-6	NSL1	spindle assembly checkpoint	1
spc105-15	SPC105	spindle assembly checkpoint	1
spc105-4	SPC105	spindle assembly checkpoint	1
ceg1-ts	CEG1	5' mRNA capping	2
ceg1-34	CEG1	5' mRNA capping	expanded dataset
cet1-15	CET1	5' mRNA capping	expanded dataset
cet1-2	CET1	5' mRNA capping	2
dcs1	DCS1	5' mRNA capping	expanded dataset
pab1-5001	PAB1	5' mRNA capping	3
pab1-5002	PAB1	5' mRNA capping	expanded dataset
caf40	CAF40	transcription regulation and mediator complex	expanded dataset
cdc73	CDC73	transcription regulation and mediator complex	expanded dataset
med11-ts	MED11	transcription regulation and mediator complex	3
med6-5001	MED6	transcription regulation and mediator complex	2
med6-ts	MED6	transcription regulation and mediator complex	expanded dataset
med7-163	MED7	transcription regulation and mediator complex	3
med7-141	MED7	transcription regulation and mediator complex	expanded dataset
med8-51	MED8	transcription regulation and mediator complex	2
rba50-5001	RBA50	transcription regulation and mediator complex	3
sgv1-23	SGV1	transcription regulation and mediator complex	2
sgv1-35	SGV1	transcription regulation and mediator complex	3
sgv1-80	SGV1	transcription regulation and mediator complex	3
soh1	SOH1	transcription regulation and mediator complex	3
srb2	SRB2	transcription regulation and mediator complex	5
ssl1-t242i	SSL1	transcription regulation and mediator complex	3
sub1	SUB1	transcription regulation and mediator complex	2
sum1	SUM1	transcription regulation and mediator complex	2
tfb4-5001	TFB4	transcription regulation and mediator complex	2
arc1	ARC1	tRNA modification	6
deg1	DEG1	tRNA modification	7
elp4	ELP4	tRNA modification	expanded dataset
iki1	IKI1	tRNA modification	7
uba4	UBA4	tRNA modification	7
urm1	URM1	tRNA modification	7
act1-112	ACT1	actin, tubulin, and polarity	7
act1-119	ACT1	actin, tubulin, and polarity	expanded dataset
act1-121	ACT1	actin, tubulin, and polarity	7
act1-124	ACT1	actin, tubulin, and polarity	expanded dataset
act1-125	ACT1	actin, tubulin, and polarity	expanded dataset
act1-136	ACT1	actin, tubulin, and polarity	7
act1-155	ACT1	actin, tubulin, and polarity	7
act1-3	ACT1	actin, tubulin, and polarity	7
arc15-10	ARC15	actin, tubulin, and polarity	expanded dataset
arc18	ARC18	actin, tubulin, and polarity	7
bni1	BNI1	actin, tubulin, and polarity	7
boi2	BOI2	actin, tubulin, and polarity	7
cap1	CAP1	actin, tubulin, and polarity	7
cap2	CAP2	actin, tubulin, and polarity	expanded dataset
cct2-5001	CCT2	actin, tubulin, and polarity	4
cdc24-11	CDC24	actin, tubulin, and polarity	7
cdc24-1	CDC24	actin, tubulin, and polarity	7
cdc24-h	CDC24	actin, tubulin, and polarity	expanded dataset
cin2	CIN2	actin, tubulin, and polarity	4
cin4	CIN4	actin, tubulin, and polarity	7
cmd1-8	CMD1	actin, tubulin, and polarity	7
cof1-8	COF1	actin, tubulin, and polarity	6
rho3-1	RHO3	actin, tubulin, and polarity	expanded dataset
tub2-430	TUB2	actin, tubulin, and polarity	7
ecm1	ECM1	ribosomal	5
jjj1	JJJ1	ribosomal	expanded dataset
mak21-1	MAK21	ribosomal	expanded dataset
nop9-5001	NOP9	ribosomal	expanded dataset
rpl8a	RPL8A	ribosomal	6
rpl9b	RPL9B	ribosomal	6
rpp1b	RPP1B	ribosomal	6
rpp2a	RPP2A	ribosomal	expanded dataset
rps24b	RPS24B	ribosomal	expanded dataset
rrp15-5007	RRP15	ribosomal	expanded dataset
rpl35b	RPL35B	ribosomal	6
rpl43a	RPL43A	ribosomal	6
rpl8b	RPL8B	ribosomal	6
rps27a	RPS27A	ribosomal	expanded dataset
rps29b	RPS29B	ribosomal	6
rps11b	RPS11B	ribosomal	expanded dataset
rps16a	RPS16A	ribosomal	expanded dataset
rpl16b	RPL16B	ribosomal	expanded dataset
rpl6b	RPL6B	ribosomal	6
rps18b	RPS18B	ribosomal	expanded dataset
rps19b	RPS19B	ribosomal	expanded dataset
sof1-5001	SOF1	ribosomal	expanded dataset
sqt1-201	SQT1	ribosomal	4
srp40	SRP40	ribosomal	7
syo1	SYO1	ribosomal	expanded dataset
rrp5-delta6	RRP5	ribosomal	5
slx9	SLX9	ribosomal	5
tef1	TEF1	ribosomal	expanded dataset
utp25-5003	UTP25	ribosomal	expanded dataset
gim3	GIM3	prefoldin complex	7
pac10	PAC10	prefoldin complex	7
yke2	YKE2	prefoldin complex	7
csl4-5001	CSL4	exosome and RNA degradation	6
fip1-433	FIP1	exosome and RNA degradation	expanded dataset
mtr3-ts	MTR3	exosome and RNA degradation	6
pab1-5004	PAB1	exosome and RNA degradation	4
rmp1-ts	RMP1	exosome and RNA degradation	expanded dataset
rrp6	RRP6	exosome and RNA degradation	6
xrn1	XRN1	exosome and RNA degradation	6
ame1-4	AME1	kinetochore spindle actin tubulin mitotic exit	1
bim1	BIM1	kinetochore spindle actin tubulin mitotic exit	4
bub1	BUB1	kinetochore spindle actin tubulin mitotic exit	expanded dataset
cdc14-1	CDC14	kinetochore spindle actin tubulin mitotic exit	expanded dataset
cdc20-2	CDC20	kinetochore spindle actin tubulin mitotic exit	expanded dataset
cdc20-3	CDC20	kinetochore spindle actin tubulin mitotic exit	6
cdh1	CDH1	kinetochore spindle actin tubulin mitotic exit	expanded dataset
cin8	CIN8	kinetochore spindle actin tubulin mitotic exit	4
tid3-1	NDC80	kinetochore spindle actin tubulin mitotic exit	1
nsl1-5	NSL1	kinetochore spindle actin tubulin mitotic exit	4
okp1-5	OKP1	kinetochore spindle actin tubulin mitotic exit	1
smc4-1	SMC4	kinetochore spindle actin tubulin mitotic exit	expanded dataset
spc25-1	SPC25	kinetochore spindle actin tubulin mitotic exit	expanded dataset
spc24-10	SPC24	kinetochore spindle actin tubulin mitotic exit	1
stu1-12	STU1	kinetochore spindle actin tubulin mitotic exit	4
stu1-5	STU1	kinetochore spindle actin tubulin mitotic exit	4
stu1-6	STU1	kinetochore spindle actin tubulin mitotic exit	4
stu1-7	STU1	kinetochore spindle actin tubulin mitotic exit	1
stu1-8	STU1	kinetochore spindle actin tubulin mitotic exit	4
stu2-10	STU2	kinetochore spindle actin tubulin mitotic exit	4
stu2-11	STU2	kinetochore spindle actin tubulin mitotic exit	4
stu2-12	STU2	kinetochore spindle actin tubulin mitotic exit	4
stu2-13	STU2	kinetochore spindle actin tubulin mitotic exit	4
sub2-1	SUB2	kinetochore spindle actin tubulin mitotic exit	6
ycg1-2	YCG1	kinetochore spindle actin tubulin mitotic exit	4
cct3-5001	CCT3	kinetochore spindle actin tubulin mitotic exit	5
cct7-5001	CCT7	kinetochore spindle actin tubulin mitotic exit	3
dam1-19	DAM1	kinetochore spindle actin tubulin mitotic exit	5
bub3	BUB3	kinetochore spindle actin tubulin mitotic exit	1
cbf2-1	CBF2	kinetochore spindle actin tubulin mitotic exit	1
cbf2-2	CBF2	kinetochore spindle actin tubulin mitotic exit	expanded dataset
cct2-5002	CCT2	kinetochore spindle actin tubulin mitotic exit	expanded dataset
cdc20-1	CDC20	kinetochore spindle actin tubulin mitotic exit	3
cdc23-1	CDC23	kinetochore spindle actin tubulin mitotic exit	3
cdc27-1	CDC27	kinetochore spindle actin tubulin mitotic exit	expanded dataset
cdc27-2	CDC27	kinetochore spindle actin tubulin mitotic exit	expanded dataset
cdc28-td	CDC28	kinetochore spindle actin tubulin mitotic exit	1
cdc4-2	CDC4	kinetochore spindle actin tubulin mitotic exit	3
cdc4-3	CDC4	kinetochore spindle actin tubulin mitotic exit	3
chl4	CHL4	kinetochore spindle actin tubulin mitotic exit	1
cik1	CIK1	kinetochore spindle actin tubulin mitotic exit	3
cks1-38	CKS1	kinetochore spindle actin tubulin mitotic exit	3
cln3	CLN3	kinetochore spindle actin tubulin mitotic exit	3
ctf13-30	CTF13	kinetochore spindle actin tubulin mitotic exit	1
ctf18	CTF18	kinetochore spindle actin tubulin mitotic exit	1
ctf19	CTF19	kinetochore spindle actin tubulin mitotic exit	1
ctf3	CTF3	kinetochore spindle actin tubulin mitotic exit	expanded dataset
ctf4	CTF4	kinetochore spindle actin tubulin mitotic exit	1
ctf8	CTF8	kinetochore spindle actin tubulin mitotic exit	expanded dataset
dam1-1	DAM1	kinetochore spindle actin tubulin mitotic exit	1
dcc1	DCC1	kinetochore spindle actin tubulin mitotic exit	3
dsn1-7	DSN1	kinetochore spindle actin tubulin mitotic exit	1
dsn1-8	DSN1	kinetochore spindle actin tubulin mitotic exit	1
ipl1-2	IPL1	kinetochore spindle actin tubulin mitotic exit	2
irc15	IRC15	kinetochore spindle actin tubulin mitotic exit	1
kar3	KAR3	kinetochore spindle actin tubulin mitotic exit	3
mad1	MAD1	kinetochore spindle actin tubulin mitotic exit	1
mad2	MAD2	kinetochore spindle actin tubulin mitotic exit	1
mcd1-73	MCD1	kinetochore spindle actin tubulin mitotic exit	1
mcm21	MCM21	kinetochore spindle actin tubulin mitotic exit	1
mps1-3796	MPS1	kinetochore spindle actin tubulin mitotic exit	3
mps1-417	MPS1	kinetochore spindle actin tubulin mitotic exit	1
nnf1-77	NNF1	kinetochore spindle actin tubulin mitotic exit	3
nsl1-6	NSL1	kinetochore spindle actin tubulin mitotic exit	1
rad61	RAD61	kinetochore spindle actin tubulin mitotic exit	1
scc2-4	SCC2	kinetochore spindle actin tubulin mitotic exit	1
scc4-4	SCC4	kinetochore spindle actin tubulin mitotic exit	1
sli15-3	SLI15	kinetochore spindle actin tubulin mitotic exit	1
smc1-2	SMC1	kinetochore spindle actin tubulin mitotic exit	1
smc1-259	SMC1	kinetochore spindle actin tubulin mitotic exit	1
smc3-1	SMC3	kinetochore spindle actin tubulin mitotic exit	1
smc3-42	SMC3	kinetochore spindle actin tubulin mitotic exit	1
spc105-15	SPC105	kinetochore spindle actin tubulin mitotic exit	1
spc105-4	SPC105	kinetochore spindle actin tubulin mitotic exit	1
spc19-5001	SPC19	kinetochore spindle actin tubulin mitotic exit	1
spc24-9	SPC24	kinetochore spindle actin tubulin mitotic exit	1
tub4-y445d	TUB4	kinetochore spindle actin tubulin mitotic exit	expanded dataset
act1-112	ACT1	kinetochore spindle actin tubulin mitotic exit	7
act1-119	ACT1	kinetochore spindle actin tubulin mitotic exit	expanded dataset
act1-121	ACT1	kinetochore spindle actin tubulin mitotic exit	7
act1-124	ACT1	kinetochore spindle actin tubulin mitotic exit	expanded dataset
act1-125	ACT1	kinetochore spindle actin tubulin mitotic exit	expanded dataset
act1-136	ACT1	kinetochore spindle actin tubulin mitotic exit	7
act1-155	ACT1	kinetochore spindle actin tubulin mitotic exit	7
act1-3	ACT1	kinetochore spindle actin tubulin mitotic exit	7
arc15-10	ARC15	kinetochore spindle actin tubulin mitotic exit	expanded dataset
arc18	ARC18	kinetochore spindle actin tubulin mitotic exit	7
ase1	ASE1	kinetochore spindle actin tubulin mitotic exit	7
bfa1	BFA1	kinetochore spindle actin tubulin mitotic exit	7
bni1	BNI1	kinetochore spindle actin tubulin mitotic exit	7
boi2	BOI2	kinetochore spindle actin tubulin mitotic exit	7
bub2	BUB2	kinetochore spindle actin tubulin mitotic exit	7
cap1	CAP1	kinetochore spindle actin tubulin mitotic exit	7
cap2	CAP2	kinetochore spindle actin tubulin mitotic exit	expanded dataset
cbf1	CBF1	kinetochore spindle actin tubulin mitotic exit	expanded dataset
cct2-5001	CCT2	kinetochore spindle actin tubulin mitotic exit	4
ccz1	CCZ1	kinetochore spindle actin tubulin mitotic exit	7
cdc24-11	CDC24	kinetochore spindle actin tubulin mitotic exit	7
cdc24-1	CDC24	kinetochore spindle actin tubulin mitotic exit	7
cdc24-h	CDC24	kinetochore spindle actin tubulin mitotic exit	expanded dataset
cdc53-1	CDC53	kinetochore spindle actin tubulin mitotic exit	7
cin2	CIN2	kinetochore spindle actin tubulin mitotic exit	4
cin4	CIN4	kinetochore spindle actin tubulin mitotic exit	7
clb4	CLB4	kinetochore spindle actin tubulin mitotic exit	7
cmd1-8	CMD1	kinetochore spindle actin tubulin mitotic exit	7
cof1-8	COF1	kinetochore spindle actin tubulin mitotic exit	6
duo1-2	DUO1	kinetochore spindle actin tubulin mitotic exit	4
irr1-1	IRR1	kinetochore spindle actin tubulin mitotic exit	expanded dataset
kar9	KAR9	kinetochore spindle actin tubulin mitotic exit	7
kip3	KIP3	kinetochore spindle actin tubulin mitotic exit	7
lte1	LTE1	kinetochore spindle actin tubulin mitotic exit	6
met30-9	MET30	kinetochore spindle actin tubulin mitotic exit	7
mon1	MON1	kinetochore spindle actin tubulin mitotic exit	7
rho3-1	RHO3	kinetochore spindle actin tubulin mitotic exit	expanded dataset
tub2-430	TUB2	kinetochore spindle actin tubulin mitotic exit	7
bet5-5001	BET5	ER and Golgi transport	2
bre5	BRE5	ER and Golgi transport	2
cog2-1	COG2	ER and Golgi transport	expanded dataset
gda1	GDA1	ER and Golgi transport	2
get2	GET2	ER and Golgi transport	expanded dataset
rgp1	RGP1	ER and Golgi transport	expanded dataset
scs2	SCS2	ER and Golgi transport	4
sec66	SEC66	ER and Golgi transport	6
yjl049w	CHM7	ER and Golgi transport	5
bet2-1	BET2	ER and Golgi transport	expanded dataset
bts1	BTS1	ER and Golgi transport	2
cog3-1	COG3	ER and Golgi transport	expanded dataset
cop1-1	COP1	ER and Golgi transport	expanded dataset
did4	DID4	ER and Golgi transport	expanded dataset
gyp1	GYP1	ER and Golgi transport	2
imh1	IMH1	ER and Golgi transport	expanded dataset
ret2-1	RET2	ER and Golgi transport	2
sec17-1	SEC17	ER and Golgi transport	expanded dataset
sec18-1	SEC18	ER and Golgi transport	expanded dataset
sec20-1	SEC20	ER and Golgi transport	3
sec22-1	SEC22	ER and Golgi transport	expanded dataset
sec22-3	SEC22	ER and Golgi transport	expanded dataset
sec23-1	SEC23	ER and Golgi transport	expanded dataset
sec28	SEC28	ER and Golgi transport	expanded dataset
sec39-5001	SEC39	ER and Golgi transport	expanded dataset
sly1-ts	SLY1	ER and Golgi transport	expanded dataset
yip1-4	YIP1	ER and Golgi transport	expanded dataset
ykt6-5001	YKT6	ER and Golgi transport	expanded dataset
ypt1-3	YPT1	ER and Golgi transport	2
avt7	AVT7	ER and Golgi transport	6
cdc43-2	CDC43	ER and Golgi transport	expanded dataset
frq1-1	FRQ1	ER and Golgi transport	4
ice2	ICE2	ER and Golgi transport	7
mon1	MON1	ER and Golgi transport	7
trs20-5001	TRS20	ER and Golgi transport	2
vps24	VPS24	ER and Golgi transport	expanded dataset
vps51	VPS51	ER and Golgi transport	expanded dataset
ypf1	YPF1	ER and Golgi transport	expanded dataset
ypt6	YPT6	ER and Golgi transport	expanded dataset
ypt10	YPT10	ER and Golgi transport	expanded dataset
ypt31	YPT31	ER and Golgi transport	7
ypt7	YPT7	ER and Golgi transport	7
zrt3	ZRT3	ER and Golgi transport	7
arp6	ARP6	histones and chromatin	expanded dataset
bre1	BRE1	histones and chromatin	expanded dataset
dia2	DIA2	histones and chromatin	expanded dataset
sus1	SUS1	histones and chromatin	5
hhf1	HHF1	histones and chromatin	1
hhf2	HHF2	histones and chromatin	1
hos2	HOS2	histones and chromatin	expanded dataset
kap123	KAP123	histones and chromatin	5
puf6	PUF6	histones and chromatin	expanded dataset
rtt109	RTT109	histones and chromatin	expanded dataset
sac3	SAC3	histones and chromatin	3
scc2-4	SCC2	histones and chromatin	1
scc4-4	SCC4	histones and chromatin	1
smc1-2	SMC1	histones and chromatin	1
smc1-259	SMC1	histones and chromatin	1
smc3-1	SMC3	histones and chromatin	1
smc3-42	SMC3	histones and chromatin	1
swc4-4	SWC4	histones and chromatin	1
swr1	SWR1	histones and chromatin	3
taf1-2	TAF1	histones and chromatin	expanded dataset
vps72	VPS72	histones and chromatin	expanded dataset
ume6	UME6	histones and chromatin	2
vps71	VPS71	histones and chromatin	3
bre2	BRE2	histones and chromatin	6
cyc8	CYC8	histones and chromatin	7
ldb7	LDB7	histones and chromatin	expanded dataset
pho23	PHO23	histones and chromatin	6
rxt2	RXT2	histones and chromatin	6
rxt3	RXT3	histones and chromatin	6
sap30	SAP30	histones and chromatin	6
sas3	SAS3	histones and chromatin	7
sds3	SDS3	histones and chromatin	6
taf12-l464a	TAF12	histones and chromatin	expanded dataset
scc2-4	SCC2	cohesin	1
scc4-4	SCC4	cohesin	1
smc1-2	SMC1	cohesin	1
smc1-259	SMC1	cohesin	1
smc3-1	SMC3	cohesin	1
smc3-42	SMC3	cohesin	1
mcd1-73	MCD1	cohesin	1
smc4-1	SMC4	cohesin	expanded dataset
irr1-1	IRR1	cohesin	expanded dataset
hos2	HOS2	Rpd3L	expanded dataset
ume6	UME6	Rpd3L	2
pho23	PHO23	Rpd3L	6
rxt2	RXT2	Rpd3L	6
rxt3	RXT3	Rpd3L	6
sap30	SAP30	Rpd3L	6
sds3	SDS3	Rpd3L	6
prp2-1	PRP2	splicing	4
prp22-1	PRP22	splicing	4
prp43-ts2	PRP43	splicing	4
snt309	SNT309	splicing	4
yhc1-8	YHC1	splicing	4
lsm6	LSM6	splicing	5
bud13	BUD13	splicing	2
cwc24-5004	CWC24	splicing	expanded dataset
ist3	IST3	splicing	3
lsm1	LSM1	splicing	3
lsm2-5001	LSM2	splicing	expanded dataset
prp11-ts	PRP11	splicing	3
prp18-ts	PRP18	splicing	expanded dataset
prp28-101	PRP28	splicing	expanded dataset
prp42-5001	PRP42	splicing	expanded dataset
prp4-ts	PRP4	splicing	expanded dataset
slu7-ts2	SLU7	splicing	3
yhc1-2	YHC1	splicing	3
yhc1-3	YHC1	splicing	1
cef1-13	CEF1	splicing	4
prp18-1202	PRP18	splicing	expanded dataset
cks1-38	CKS1	proteasome	3
rpn11-14	RPN11	proteasome	6
rpn12-1	RPN12	proteasome	5
rpn11-8	RPN11	proteasome	expanded dataset
rpn6-1	RPN6	proteasome	expanded dataset
rpt6-20	RPT6	proteasome	expanded dataset
sem1	SEM1	proteasome	6
pml39	PML39	mRNA export	expanded dataset
sub2-1	SUB2	mRNA export	6
dbp5-1	DBP5	mRNA export	5
gle1-2	GLE1	mRNA export	5
gle1-4	GLE1	mRNA export	5
gle2	GLE2	mRNA export	5
mex67-ts5	MEX67	mRNA export	5
sus1	SUS1	mRNA export	5
thp2	THP2	mRNA export	5
sac3	SAC3	mRNA export	3
tom1	TOM1	mRNA export	expanded dataset
ccz1	CCZ1	CVT pathway mitochondria and vacuole	7
dnm1	DNM1	CVT pathway mitochondria and vacuole	7
fis1	FIS1	CVT pathway mitochondria and vacuole	7
frq1-1	FRQ1	CVT pathway mitochondria and vacuole	4
lst7	LST7	CVT pathway mitochondria and vacuole	7
mon1	MON1	CVT pathway mitochondria and vacuole	7
mpc2	MPC2	CVT pathway mitochondria and vacuole	expanded dataset
ssa2	SSA2	CVT pathway mitochondria and vacuole	7
ypt10	YPT10	CVT pathway mitochondria and vacuole	expanded dataset
ypt7	YPT7	CVT pathway mitochondria and vacuole	7
zrt3	ZRT3	CVT pathway mitochondria and vacuole	7
apq12	APQ12	nuclear envelope surveillance system	expanded dataset
brr6-5001	BRR6	nuclear envelope surveillance system	expanded dataset
yjl049w	CHM7	nuclear envelope surveillance system	5
src1	SRC1	nuclear envelope surveillance system	5
vps24	VPS24	nuclear envelope surveillance system	expanded dataset
did4	DID4	nuclear envelope surveillance system	expanded dataset
pab1-5001	PAB1	cleavage and polyadenylation factor	3
pab1-5002	PAB1	cleavage and polyadenylation factor	expanded dataset
pti1-ts1	PTI1	cleavage and polyadenylation factor	expanded dataset
pti1-ts7	PTI1	cleavage and polyadenylation factor	expanded dataset
rna15-58	RNA15	cleavage and polyadenylation factor	3
ptc1	PTC1	MAPK HOG pathway	expanded dataset
nbp2	NBP2	MAPK HOG pathway	expanded dataset
sho1	SHO1	MAPK HOG pathway	expanded dataset
sac7	SAC7	MAPK HOG pathway	2
cmd1-8	CMD1	MAPK HOG pathway	7
